# Large-Scale Genomic Analysis of CpG-Mediated Immunogenicity in Bacteriophages and a Novel Predictive Risk Index

**DOI:** 10.1101/2025.05.15.652987

**Authors:** Lukeman Kharrat, Camilo A. Garcia-Botero, Wade Ingersoll, Tiffany Luong, Alejandro Reyes, Dwayne R. Roach

**Affiliations:** Department of Biology, San Diego State University, San Diego, CA 92182, USA; Department of Biological Sciences, Universidad de los Andes, Bogotá, 111711, Colombia; Wellcome Sanger Institute Fellow, Hinxton, Cambridge, UK

**Keywords:** phage therapy, safety, pattern recognition, CpG motifs, immune response, host-phage interaction

## Abstract

Bacteriophage (phage) therapy is a promising alternative to antibiotics, yet phage-induced immune responses can affect treatment efficacy. However, current methods for assessing phage immunogenicity are limited, hindering the development of safer, more effective therapies. Here, we introduce the *Bacteriophage Risk Index* (BRI), a novel metric that quantifies phage immunogenic potential based on CpG dinucleotide frequency, motif spacing, and sequence context, key factors influencing Toll-like receptor 9 (TLR9) activation. Applying the BRI to 7,011 phage genomes, we classified them into five risk tiers, revealing substantial immunogenic variability, even among phages targeting the same bacterial host. BRI scores correlated with immune responses in human lung epithelial cells, validating its predictive power. Experimental testing further confirmed this, as exposure of lung epithelial cells to two phages from distinct risk tiers showed that the high-risk phage (Category 4) induced a strong pro-inflammatory response, upregulating CXCL1, CXCL8, IRF7, and TNFAIP3, while the low-risk phage (Category 2) triggered minimal immune activation with limited cytokine expression. These findings confirm that higher BRI scores predict stronger immune responses, providing a robust tool for evaluating phage immunogenicity. By enabling the selection of phages with lower immunogenic potential, the BRI enhances the safety and efficacy of phage therapy while offering a framework for regulatory agencies, clinical researchers, and biologic drug development, with applications extending beyond phage therapy to other immunogenic biologics.
