## Supplemental Data 7 for "Large-Scale Genomic Analysis of CpG-Mediated Immunogenicity in Bacteriophages and a Novel Predictive Risk Index"

### Sheet: P1A GO, KEGG, Reactome
Analysis	Enrichment p-adj	-LOG10 p-adj	nGenes	Pathway Genes	Fold Enrichment	Pathway	URL	Genes
GO BP UP	2.47e-07	6.60648	7	106	44.3382	GO:0070098 chemokine-mediated signaling pathway	http://amigo.geneontology.org/amigo/term/GO:0070098	CX3CL1 CXCL2 CCL20 CXCL3 CXCL1 CXCL8 CCR7
GO BP UP	3.36e-07	6.47336	7	115	36.7683	GO:1990868 response to chemokine	http://amigo.geneontology.org/amigo/term/GO:1990868	CX3CL1 CXCL2 CCL20 CXCL3 CXCL1 CXCL8 CCR7
GO BP UP	3.36e-07	6.47336	7	115	36.7683	GO:1990869 cellular response to chemokine	http://amigo.geneontology.org/amigo/term/GO:1990869	CX3CL1 CXCL2 CCL20 CXCL3 CXCL1 CXCL8 CCR7
GO BP UP	9.36e-07	6.02852	7	123	30.7653	GO:0030593 neutrophil chemotaxis	http://amigo.geneontology.org/amigo/term/GO:0030593	CX3CL1 CXCL2 CCL20 CXCL3 CXCL1 CXCL8 CCR7
GO BP UP	3.83e-06	5.41736	7	148	24.3145	GO:0071621 granulocyte chemotaxis	http://amigo.geneontology.org/amigo/term/GO:0071621	CX3CL1 CXCL2 CCL20 CXCL3 CXCL1 CXCL8 CCR7
GO BP UP	3.83e-06	5.41736	7	149	23.9286	GO:1990266 neutrophil migration	http://amigo.geneontology.org/amigo/term/GO:1990266	CX3CL1 CXCL2 CCL20 CXCL3 CXCL1 CXCL8 CCR7
GO BP UP	1.36e-05	4.86785	7	178	19.5779	GO:0097530 granulocyte migration	http://amigo.geneontology.org/amigo/term/GO:0097530	CX3CL1 CXCL2 CCL20 CXCL3 CXCL1 CXCL8 CCR7
GO BP UP	0.000146049	3.8355	4	94	53.8393	GO:0061844 antimicrobial humoral immune response mediated by antimicrobial pepti	http://amigo.geneontology.org/amigo/term/GO:0061844	CXCL2 CXCL3 CXCL1 CXCL8
GO BP UP	0.000162665	3.78871	11	1482	6.35101	GO:0007186 G protein-coupled receptor signaling pathway	http://amigo.geneontology.org/amigo/term/GO:0007186	CX3CL1 NMU ADGRD1 CCL20 GPR65 CXCL8 CCR7 GPR85 PMCH PPAN-P2RY11 CXCL1
GO BP UP	0.000169675	3.77038	7	272	12.8846	GO:0030595 leukocyte chemotaxis	http://amigo.geneontology.org/amigo/term/GO:0030595	CX3CL1 CXCL2 CCL20 CXCL3 CXCL1 CXCL8 CCR7
GO BP UP	0.000183048	3.73743	7	277	12.5625	GO:0097529 myeloid leukocyte migration	http://amigo.geneontology.org/amigo/term/GO:0097529	CX3CL1 CXCL2 CCL20 CXCL3 CXCL1 CXCL8 CCR7
GO BP UP	0.000568774	3.24506	7	295	10.4688	GO:0071216 cellular response to biotic stimulus	http://amigo.geneontology.org/amigo/term/GO:0071216	CXCL2 CXCL3 CXCL1 CXCL8 CX3CL1 TNFAIP3 TXNIP
GO BP UP	0.000752897	3.12326	8	448	8.01329	GO:0050900 leukocyte migration	http://amigo.geneontology.org/amigo/term/GO:0050900	CX3CL1 CXCL2 CCL20 CXCL3 CXCL1 CXCL8 CCR7 ICAM1
GO BP UP	0.000840735	3.07534	4	142	30.7653	GO:0019730 antimicrobial humoral response	http://amigo.geneontology.org/amigo/term/GO:0019730	CXCL2 CXCL3 CXCL1 CXCL8
GO BP UP	0.000840735	3.07534	7	355	9.60191	GO:0060326 cell chemotaxis	http://amigo.geneontology.org/amigo/term/GO:0060326	CX3CL1 CXCL2 CCL20 CCR7 CXCL3 CXCL1 CXCL8
GO BP UP	0.00145653	2.83668	6	258	11.236	GO:0071222 cellular response to lipopolysaccharide	http://amigo.geneontology.org/amigo/term/GO:0071222	CXCL2 CXCL3 CXCL1 CXCL8 CX3CL1 TNFAIP3
GO BP UP	0.00157414	2.80296	5	302	15.3827	GO:0006959 humoral immune response	http://amigo.geneontology.org/amigo/term/GO:0006959	CXCL2 CXCL3 CXCL1 CXCL8 CCR7
GO BP UP	0.00157414	2.80296	6	268	10.8583	GO:0071219 cellular response to molecule of bacterial origin	http://amigo.geneontology.org/amigo/term/GO:0071219	CXCL2 CXCL3 CXCL1 CXCL8 CX3CL1 TNFAIP3
GO BP UP	0.00198609	2.702	7	376	8.0615	GO:0032496 response to lipopolysaccharide	http://amigo.geneontology.org/amigo/term/GO:0032496	CXCL2 CXCL3 CXCL1 CXCL8 CX3CL1 TNFAIP3 CCR7
GO BP UP	0.00247008	2.60729	7	400	7.73077	GO:0002237 response to molecule of bacterial origin	http://amigo.geneontology.org/amigo/term/GO:0002237	CXCL2 CXCL3 CXCL1 CXCL8 CX3CL1 TNFAIP3 CCR7
GO BP DOWN	0.0014213	2.84731	3	17	100.5	GO:0061687 detoxification of inorganic compound	http://amigo.geneontology.org/amigo/term/GO:0061687	MT2A MT1F SLC30A1
GO BP DOWN	0.0014213	2.84731	3	18	100.5	GO:0097501 stress response to metal ion	http://amigo.geneontology.org/amigo/term/GO:0097501	MT2A SLC30A1 MT1F
GO BP DOWN	0.00940341	2.02671	3	43	45.225	GO:0006882 cellular zinc ion homeostasis	http://amigo.geneontology.org/amigo/term/GO:0006882	MT2A SLC30A1 MT1F
GO BP DOWN	0.00940341	2.02671	3	45	45.225	GO:0055069 zinc ion homeostasis	http://amigo.geneontology.org/amigo/term/GO:0055069	MT2A SLC30A1 MT1F
GO BP DOWN	0.0212238	1.67318	3	52	32.3036	GO:0010043 response to zinc ion	http://amigo.geneontology.org/amigo/term/GO:0010043	MT2A SLC30A1 MT1F
GO BP DOWN	0.0231352	1.63573	2	14	100.5	GO:0010273 detoxification of copper ion	http://amigo.geneontology.org/amigo/term/GO:0010273	MT2A MT1F
GO BP DOWN	0.0231352	1.63573	2	14	100.5	GO:1990169 stress response to copper ion	http://amigo.geneontology.org/amigo/term/GO:1990169	MT2A MT1F
GO BP DOWN	0.0308175	1.5112	3	64	24.4459	GO:0046686 response to cadmium ion	http://amigo.geneontology.org/amigo/term/GO:0046686	MT2A MT1F SLC30A1
GO MF UP	7.97e-09	8.09881	6	67	86.1429	GO:0008009 chemokine activity	http://amigo.geneontology.org/amigo/term/GO:0008009	CX3CL1 CXCL2 CCL20 CXCL3 CXCL1 CXCL8
GO MF UP	1.08e-08	7.96814	5	18	134.598	GO:0045236 CXCR chemokine receptor binding	http://amigo.geneontology.org/amigo/term/GO:0045236	CXCL2 CXCL3 CXCL1 CXCL8 CX3CL1
GO MF UP	5.2e-08	7.28362	6	100	56.1801	GO:0042379 chemokine receptor binding	http://amigo.geneontology.org/amigo/term/GO:0042379	CX3CL1 CXCL2 CCL20 CXCL3 CXCL1 CXCL8
GO MF UP	1.29e-05	4.88806	8	333	12.3061	GO:0001664 G protein-coupled receptor binding	http://amigo.geneontology.org/amigo/term/GO:0001664	CX3CL1 CXCL2 NMU CCL20 CXCL3 CXCL1 CXCL8 PMCH
GO MF UP	8.17e-05	4.088	6	290	15.9524	GO:0005125 cytokine activity	http://amigo.geneontology.org/amigo/term/GO:0005125	CX3CL1 CXCL2 CCL20 CXCL3 CXCL1 CXCL8
GO MF UP	0.00065359	3.18469	2	3	215.357	GO:0005153 interleukin-8 receptor binding	http://amigo.geneontology.org/amigo/term/GO:0005153	CXCL8 CX3CL1
GO MF UP	0.00065359	3.18469	7	567	8.19293	GO:0048018 receptor ligand activity	http://amigo.geneontology.org/amigo/term/GO:0048018	CX3CL1 CXCL2 CCL20 CXCL3 CXCL1 CXCL8 PMCH
GO MF UP	0.00070333	3.15284	7	581	7.93421	GO:0030546 signaling receptor activator activity	http://amigo.geneontology.org/amigo/term/GO:0030546	CX3CL1 CXCL2 CCL20 CXCL3 CXCL1 CXCL8 PMCH
GO MF UP	0.000796483	3.09882	6	330	9.71536	GO:0005126 cytokine receptor binding	http://amigo.geneontology.org/amigo/term/GO:0005126	CX3CL1 CXCL2 CCL20 CXCL3 CXCL1 CXCL8
GO MF UP	0.000807178	3.09303	7	626	7.5	GO:0030545 signaling receptor regulator activity	http://amigo.geneontology.org/amigo/term/GO:0030545	CX3CL1 CXCL2 CCL20 CXCL3 CXCL1 CXCL8 PMCH
Analysis	Enrichment p-adj	Enrichment.p_adj_-log10	nGenes	Pathway Genes	Fold Enrichment	Pathway	URL	Genes
KEGG UP	9.42e-09	8.03	7	99	47.1094	Path:hsa04061 Viral protein interaction with cytokine and cytokine receptor	http://www.genome.jp/kegg-bin/show_pathway?hsa04061	CCR7 CXCL1 CXCL2 CXCL3 CXCL8 CCL20 CX3CL1
KEGG UP	2.95e-06	5.53	6	92	26.3703	Path:hsa05323 Rheumatoid arthritis	http://www.genome.jp/kegg-bin/show_pathway?hsa05323	CXCL1 CXCL2 CXCL3 ICAM1 CXCL8 CCL20
KEGG UP	6.1e-06	5.21	6	93	21.5357	Path:hsa04657 IL-17 signaling pathway	http://www.genome.jp/kegg-bin/show_pathway?hsa04657	CXCL1 CXCL2 CXCL3 CXCL8 CCL20 TNFAIP3
KEGG UP	0.0246612	1.61	2	49	21.5357	Path:hsa05144 Malaria	http://www.genome.jp/kegg-bin/show_pathway?hsa05144	ICAM1 CXCL8
KEGG UP	0.000360441	3.44	4	57	21.0105	Path:hsa05134 Legionellosis	http://www.genome.jp/kegg-bin/show_pathway?hsa05134	CXCL1 CXCL2 CXCL3 CXCL8
KEGG UP	4.25e-06	5.37	7	112	16.75	Path:hsa04668 TNF signaling pathway	http://www.genome.jp/kegg-bin/show_pathway?hsa04668	CXCL1 CXCL2 CXCL3 ICAM1 CCL20 CX3CL1 TNFAIP3
KEGG UP	2.26e-05	4.65	6	104	16.3562	Path:hsa04064 NF-kappa B signaling pathway	http://www.genome.jp/kegg-bin/show_pathway?hsa04064	CXCL1 CXCL2 CXCL3 ICAM1 CXCL8 TNFAIP3
KEGG UP	0.000169199	3.77	5	102	16.0714	Path:hsa05146 Amoebiasis	http://www.genome.jp/kegg-bin/show_pathway?hsa05146	COL3A1 CXCL1 CXCL2 CXCL3 CXCL8
KEGG UP	1.65e-06	5.78	8	294	15.806	Path:hsa04060 Cytokine-cytokine receptor interaction	http://www.genome.jp/kegg-bin/show_pathway?hsa04060	CCR7 CXCL1 CXCL2 CXCL3 CXCL8 CCL20 CX3CL1 TNFRSF6B
KEGG UP	1.2e-05	4.92	7	191	13.5811	Path:hsa04062 Chemokine signaling pathway	http://www.genome.jp/kegg-bin/show_pathway?hsa04062	CCR7 CXCL1 CXCL2 CXCL3 CXCL8 CCL20 CX3CL1
KEGG UP	0.000703185	3.15	5	141	11.2165	Path:hsa04936 Alcoholic liver disease	http://www.genome.jp/kegg-bin/show_pathway?hsa04936	ADH1C CXCL1 CXCL2 CXCL3 CXCL8
KEGG UP	0.00019027	3.72	6	183	10.8583	Path:hsa04621 NOD-like receptor signaling pathway	http://www.genome.jp/kegg-bin/show_pathway?hsa04621	TXNIP CXCL1 CXCL2 CXCL3 CXCL8 TNFAIP3
KEGG UP	0.00314803	2.5	5	194	7.85975	Path:hsa05167 Kaposi sarcoma-associated herpesvirus infection	http://www.genome.jp/kegg-bin/show_pathway?hsa05167	CXCL1 CXCL2 CXCL3 ICAM1 CXCL8
KEGG UP	0.0420011	1.38	3	100	7.69133	Path:hsa04933 AGE-RAGE signaling pathway in diabetic complications	http://www.genome.jp/kegg-bin/show_pathway?hsa04933	COL3A1 ICAM1 CXCL8
KEGG UP	0.00442259	2.35	5	214	7.17857	Path:hsa05417 Lipid and atherosclerosis	http://www.genome.jp/kegg-bin/show_pathway?hsa05417	CXCL1 CXCL2 CXCL3 ICAM1 CXCL8
Analysis	Enrichment p-adj	Enrichment.p_adj_-log10	nGenes	Pathway Genes	Fold Enrichment	Pathway	URL	Genes
REACTOME UP	7.46e-11	10.1271	7	66	88.6765	R-HSA-380108 Chemokine receptors bind chemokines	HTTPS://REACTOME.ORG/PATHWAYBROWSER/#/R-HSA-380108	CX3CL1 CXCL2 CCL20 CCR7 CXCL3 CXCL1 CXCL8
REACTOME UP	1.19e-06	5.92356	5	62	46.8168	R-HSA-6783783 Interleukin-10 signaling	HTTPS://REACTOME.ORG/PATHWAYBROWSER/#/R-HSA-6783783	CXCL2 ICAM1 CCL20 CXCL1 CXCL8
REACTOME UP	7.3e-10	9.13639	9	211	30.2846	R-HSA-375276 Peptide ligand-binding receptors	HTTPS://REACTOME.ORG/PATHWAYBROWSER/#/R-HSA-375276	CX3CL1 CXCL2 NMU CCL20 CCR7 CXCL3 CXCL1 CXCL8 PMCH
REACTOME UP	1.57e-09	8.80288	10	348	20.7074	R-HSA-373076 Class A/1 Rhodopsin-like receptors	HTTPS://REACTOME.ORG/PATHWAYBROWSER/#/R-HSA-373076	CX3CL1 CXCL2 NMU CCL20 CCR7 GPR65 CXCL3 CXCL1 CXCL8 PMCH
REACTOME UP	3.95e-08	7.40337	10	515	14.5512	R-HSA-500792 GPCR ligand binding	HTTPS://REACTOME.ORG/PATHWAYBROWSER/#/R-HSA-500792	CX3CL1 CXCL2 NMU CCL20 CCR7 GPR65 CXCL3 CXCL1 CXCL8 PMCH
REACTOME UP	2.94e-07	6.53201	9	370	14.1475	R-HSA-418594 G alpha i signalling events	HTTPS://REACTOME.ORG/PATHWAYBROWSER/#/R-HSA-418594	CX3CL1 CXCL2 NMU CCL20 CCR7 CXCL3 CXCL1 CXCL8 PMCH
REACTOME UP	1.42e-05	4.84737	10	698	7.37524	R-HSA-388396 GPCR downstream signalling	HTTPS://REACTOME.ORG/PATHWAYBROWSER/#/R-HSA-388396	CX3CL1 CXCL2 NMU CCL20 CCR7 GPR65 CXCL3 CXCL1 CXCL8 PMCH
REACTOME UP	2.94e-05	4.53233	10	781	6.70895	R-HSA-372790 Signaling by GPCR	HTTPS://REACTOME.ORG/PATHWAYBROWSER/#/R-HSA-372790	CX3CL1 CXCL2 NMU CCL20 CCR7 GPR65 CXCL3 CXCL1 CXCL8 PMCH

### Sheet: KPS64 GO, KEGG, Reactome
Analysis	Enrichment p-adj	-LOG10	nGenes	Pathway Genes	Fold Enrichment	Pathway	URL	Genes
GO CC UP	0.0124864	1.90356	2	14	41.0204	GO:0031010 ISWI-type complex	http://amigo.geneontology.org/amigo/term/GO:0031010	CECR2 RNASEK-C17orf49
GO CC DOWN	0.0988035	1.00523	2	63	23.5088	GO:0016469 proton-transporting two-sector ATPase complex	http://amigo.geneontology.org/amigo/term/GO:0016469	ATP6V0A4 ATP6V1G2-DDX39B
GO CC DOWN	0.0988035	1.00523	2	35	27.5973	GO:0016471 vacuolar proton-transporting V-type ATPase complex	http://amigo.geneontology.org/amigo/term/GO:0016471	ATP6V0A4 ATP6V1G2-DDX39B
GO CC DOWN	0.0988035	1.00523	3	120	12.052	GO:0030672 synaptic vesicle membrane	http://amigo.geneontology.org/amigo/term/GO:0030672	RAB3A SYN2 ICA1
GO CC DOWN	0.0988035	1.00523	2	37	25.3895	GO:0033176 proton-transporting V-type ATPase complex	http://amigo.geneontology.org/amigo/term/GO:0033176	ATP6V0A4 ATP6V1G2-DDX39B
GO CC DOWN	0.0988035	1.00523	3	120	12.052	GO:0099501 exocytic vesicle membrane	http://amigo.geneontology.org/amigo/term/GO:0099501	RAB3A SYN2 ICA1
GO CC DOWN	0.119969	0.920932	3	216	6.47691	GO:0008021 synaptic vesicle	http://amigo.geneontology.org/amigo/term/GO:0008021	RAB3A SYN2 ICA1
GO CC DOWN	0.119969	0.920932	3	305	6.38997	GO:0030658 transport vesicle membrane	http://amigo.geneontology.org/amigo/term/GO:0030658	RAB3A SYN2 ICA1
GO CC DOWN	0.119969	0.920932	2	52	13.7986	GO:0031201 SNARE complex	http://amigo.geneontology.org/amigo/term/GO:0031201	SYN2 STX16-NPEPL1
GO CC DOWN	0.119969	0.920932	1	4	79.3421	GO:0060199 clathrin-sculpted glutamate transport vesicle	http://amigo.geneontology.org/amigo/term/GO:0060199	RAB3A
GO CC DOWN	0.119969	0.920932	1	3	158.684	GO:0060200 clathrin-sculpted acetylcholine transport vesicle	http://amigo.geneontology.org/amigo/term/GO:0060200	RAB3A
GO MF UP	0.0135555	1.86788	2	67	38.2857	GO:0008009 chemokine activity	http://amigo.geneontology.org/amigo/term/GO:0008009	CXCL2 CXCL1
GO MF UP	0.0190095	1.72103	1	7	95.7143	GO:0004024 alcohol dehydrogenase activity zinc-dependent	http://amigo.geneontology.org/amigo/term/GO:0004024	ADH1C
GO MF UP	0.0190095	1.72103	1	3	95.7143	GO:0004359 glutaminase activity	http://amigo.geneontology.org/amigo/term/GO:0004359	GLS2
GO MF UP	0.0190095	1.72103	1	3	95.7143	GO:0015111 iodide transmembrane transporter activity	http://amigo.geneontology.org/amigo/term/GO:0015111	SLC26A4
GO MF UP	0.0190095	1.72103	1	5	95.7143	GO:0030156 benzodiazepine receptor binding	http://amigo.geneontology.org/amigo/term/GO:0030156	RIMBP3
GO MF UP	0.0190095	1.72103	2	94	12.4845	GO:0140272 exogenous protein binding	http://amigo.geneontology.org/amigo/term/GO:0140272	ICAM1 ITGB7
GO MF UP	0.041507	1.38188	2	18	71.7857	GO:0045236 CXCR chemokine receptor binding	http://amigo.geneontology.org/amigo/term/GO:0045236	CXCL2 CXCL1
GO MF UP	0.0478747	1.31989	2	36	21.2698	GO:0008376 acetylgalactosaminyltransferase activity	http://amigo.geneontology.org/amigo/term/GO:0008376	B3GALNT1 POC1B-GALNT4
GO MF UP	0.0498747	1.30212	2	100	24.9689	GO:0042379 chemokine receptor binding	http://amigo.geneontology.org/amigo/term/GO:0042379	CXCL2 CXCL1
GO MF DOWN	0.0606413	1.21723	2	37	30.2256	GO:0009678 pyrophosphate hydrolysis-driven proton transmembrane transporter activity	http://amigo.geneontology.org/amigo/term/GO:0009678	ATP6V0A4 ATP6V1G2-DDX39B
GO MF DOWN	0.0606413	1.21723	2	33	30.2256	GO:0042625 ATPase-coupled ion transmembrane transporter activity	http://amigo.geneontology.org/amigo/term/GO:0042625	ATP6V0A4 ATP6V1G2-DDX39B
GO MF DOWN	0.0606413	1.21723	2	33	30.2256	GO:0044769 ATPase activity coupled to transmembrane movement of ions rotational mechanism	http://amigo.geneontology.org/amigo/term/GO:0044769	ATP6V0A4 ATP6V1G2-DDX39B
GO MF DOWN	0.0606413	1.21723	2	33	30.2256	GO:0046961 proton-transporting ATPase activity rotational mechanism	http://amigo.geneontology.org/amigo/term/GO:0046961	ATP6V0A4 ATP6V1G2-DDX39B
GO MF DOWN	0.0814749	1.08898	1	6	158.684	GO:0003828 alpha-N-acetylneuraminate alpha-2,8-sialyltransferase activity	http://amigo.geneontology.org/amigo/term/GO:0003828	ST8SIA1
GO MF DOWN	0.0814749	1.08898	1	7	79.3421	GO:0004046 aminoacylase activity	http://amigo.geneontology.org/amigo/term/GO:0004046	ACY3
GO MF DOWN	0.0814749	1.08898	1	3	105.789	GO:0004103 choline kinase activity	http://amigo.geneontology.org/amigo/term/GO:0004103	CHKB-CPT1B
GO MF DOWN	0.0814749	1.08898	1	5	63.4737	GO:0004305 ethanolamine kinase activity	http://amigo.geneontology.org/amigo/term/GO:0004305	CHKB-CPT1B
GO MF DOWN	0.0814749	1.08898	1	17	63.4737	GO:0004953 icosanoid receptor activity	http://amigo.geneontology.org/amigo/term/GO:0004953	TBXA2R
GO MF DOWN	0.0814749	1.08898	1	11	63.4737	GO:0004954 prostanoid receptor activity	http://amigo.geneontology.org/amigo/term/GO:0004954	TBXA2R
Analysis	Enrichment p-adj	Enrichment.p_adj_-log10	nGenes	Pathway Genes	Fold Enrichment	Pathway	URL	Genes
KEGG UP	0.016047	1.79461	3	92	10.5802	Path:hsa05323 Rheumatoid arthritis	http://www.genome.jp/kegg-bin/show_pathway?hsa05323	CXCL1 CXCL2 ICAM1
KEGG UP	0.0165861	1.78025	3	156	6.35714	Path:hsa04514 Cell adhesion molecules	http://www.genome.jp/kegg-bin/show_pathway?hsa04514	ICAM1 ITGB7 CLDN11
KEGG UP	0.0165861	1.78025	3	93	6.35714	Path:hsa04657 IL-17 signaling pathway	http://www.genome.jp/kegg-bin/show_pathway?hsa04657	CXCL1 CXCL2 TNFAIP3
KEGG UP	0.0111085	1.95435	4	104	4.83888	Path:hsa04064 NF-kappa B signaling pathway	http://www.genome.jp/kegg-bin/show_pathway?hsa04064	CXCL1 CXCL2 ICAM1 TNFAIP3
KEGG UP	0.0111085	1.95435	4	112	4.2619	Path:hsa04668 TNF signaling pathway	http://www.genome.jp/kegg-bin/show_pathway?hsa04668	CXCL1 CXCL2 ICAM1 TNFAIP3
KEGG UP	0.016047	1.79461	4	183	2.35186	Path:hsa04621 NOD-like receptor signaling pathway	http://www.genome.jp/kegg-bin/show_pathway?hsa04621	TXNIP CXCL1 CXCL2 TNFAIP3
Analysis	Enrichment p-adj	Enrichment.p_adj_-log10	nGenes	Pathway Genes	Fold Enrichment	Pathway	URL	Genes
REACTOME UP	0.000596407	3.22446	3	62	11.4534	R-HSA-6783783 Interleukin-10 signaling	HTTPS://REACTOME.ORG/PATHWAYBROWSER/#/R-HSA-6783783	CXCL2 ICAM1 CXCL1
INSIGNIFICANT KEGG AND REACTOME:
Analysis	Enrichment p-adj	Enrichment.p_adj_-log10	nGenes	Pathway Genes	Fold Enrichment	Pathway	URL	Genes
KEGG UP	0.0544252	1.2642	3	141	8.97321	Path:hsa04936 Alcoholic liver disease	http://www.genome.jp/kegg-bin/show_pathway?hsa04936	ADH1C CXCL1 CXCL2
KEGG UP	0.0584023	1.23357	2	99	17.9464	Path:hsa04061 Viral protein interaction with cytokine and cytokine receptor	http://www.genome.jp/kegg-bin/show_pathway?hsa04061	CXCL1 CXCL2
KEGG UP	0.0841435	1.07498	2	57	14.007	Path:hsa05134 Legionellosis	http://www.genome.jp/kegg-bin/show_pathway?hsa05134	CXCL1 CXCL2
KEGG UP	0.0885044	1.05304	1	6	95.7143	Path:hsa00470 D-Amino acid metabolism	http://www.genome.jp/kegg-bin/show_pathway?hsa00470	GLS2
KEGG UP	0.0920943	1.03577	3	194	6.2878	Path:hsa05167 Kaposi sarcoma-associated herpesvirus infection	http://www.genome.jp/kegg-bin/show_pathway?hsa05167	CXCL1 CXCL2 ICAM1
KEGG UP	0.105864	0.975251	3	214	5.74286	Path:hsa05417 Lipid and atherosclerosis	http://www.genome.jp/kegg-bin/show_pathway?hsa05417	CXCL1 CXCL2 ICAM1
KEGG UP	0.128597	0.890769	2	114	8.57143	Path:hsa04724 Glutamatergic synapse	http://www.genome.jp/kegg-bin/show_pathway?hsa04724	GLS2 JMJD7-PLA2G4B
KEGG UP	0.128597	0.890769	2	102	8.57143	Path:hsa05146 Amoebiasis	http://www.genome.jp/kegg-bin/show_pathway?hsa05146	CXCL1 CXCL2
KEGG UP	0.156106	0.806579	2	114	7.45826	Path:hsa04670 Leukocyte transendothelial migration	http://www.genome.jp/kegg-bin/show_pathway?hsa04670	ICAM1 CLDN11
KEGG UP	0.171489	0.765765	1	26	28.7143	Path:hsa00592 alpha-Linolenic acid metabolism	http://www.genome.jp/kegg-bin/show_pathway?hsa00592	JMJD7-PLA2G4B
KEGG UP	0.195908	0.707947	1	22	19.1429	Path:hsa00220 Arginine biosynthesis	http://www.genome.jp/kegg-bin/show_pathway?hsa00220	GLS2
KEGG UP	0.195908	0.707947	1	27	16.8908	Path:hsa00601 Glycosphingolipid biosynthesis-lacto and neolacto series	http://www.genome.jp/kegg-bin/show_pathway?hsa00601	B3GALNT1
KEGG UP	0.195908	0.707947	2	294	5.26868	Path:hsa04060 Cytokine-cytokine receptor interaction	http://www.genome.jp/kegg-bin/show_pathway?hsa04060	CXCL1 CXCL2
KEGG UP	0.195908	0.707947	2	191	5.17375	Path:hsa04062 Chemokine signaling pathway	http://www.genome.jp/kegg-bin/show_pathway?hsa04062	CXCL1 CXCL2
KEGG UP	0.195908	0.707947	2	159	6.17512	Path:hsa04217 Necroptosis	http://www.genome.jp/kegg-bin/show_pathway?hsa04217	TNFAIP3 JMJD7-PLA2G4B
KEGG UP	0.195908	0.707947	1	48	19.1429	Path:hsa04672 Intestinal immune network for IgA production	http://www.genome.jp/kegg-bin/show_pathway?hsa04672	ITGB7
KEGG UP	0.195908	0.707947	1	23	19.1429	Path:hsa04964 Proximal tubule bicarbonate reclamation	http://www.genome.jp/kegg-bin/show_pathway?hsa04964	GLS2
KEGG UP	0.195908	0.707947	1	37	16.8908	Path:hsa05143 African trypanosomiasis	http://www.genome.jp/kegg-bin/show_pathway?hsa05143	ICAM1
Analysis	Enrichment p-adj	Enrichment.p_adj_-log10	nGenes	Pathway Genes	Fold Enrichment	Pathway	URL	Genes
REACTOME UP	0.0701011	2	66	33.7815	R-HSA-380108 Chemokine receptors bind chemokines	HTTPS://REACTOME.ORG/PATHWAYBROWSER/#/R-HSA-380108	CXCL2 CXCL1
REACTOME UP	0.147385	2	416	16.4082	R-HSA-198933 Immunoregulatory interactions between a Lymphoid and a non-Lymphoid cell	HTTPS://REACTOME.ORG/PATHWAYBROWSER/#/R-HSA-198933	ICAM1 ITGB7
REACTOME UP	0.147385	3	348	8.28297	R-HSA-373076 Class A/1 Rhodopsin-like receptors	HTTPS://REACTOME.ORG/PATHWAYBROWSER/#/R-HSA-373076	CXCL2 GPR65 CXCL1
REACTOME UP	0.170412	3	515	5.82046	R-HSA-500792 GPCR ligand binding	HTTPS://REACTOME.ORG/PATHWAYBROWSER/#/R-HSA-500792	CXCL2 GPR65 CXCL1
REACTOME UP	0.170412	2	91	9.41452	R-HSA-168928 DDX58/IFIH1-mediated induction of interferon-alpha/beta	HTTPS://REACTOME.ORG/PATHWAYBROWSER/#/R-HSA-168928	DHX58 TNFAIP3
REACTOME UP	0.170412	2	85	9.90148	R-HSA-216083 Integrin cell surface interactions	HTTPS://REACTOME.ORG/PATHWAYBROWSER/#/R-HSA-216083	ICAM1 ITGB7
REACTOME UP	0.170412	2	211	8.97321	R-HSA-375276 Peptide ligand-binding receptors	HTTPS://REACTOME.ORG/PATHWAYBROWSER/#/R-HSA-375276	CXCL2 CXCL1
REACTOME UP	0.170412	2	67	11.4857	R-HSA-168643 Nucleotide-binding domain leucine rich repeat containing receptor NLR signaling pathways	HTTPS://REACTOME.ORG/PATHWAYBROWSER/#/R-HSA-168643	TNFAIP3 TXNIP
REACTOME UP	0.170412	1	9	47.8571	R-HSA-427601 Multifunctional anion exchangers	HTTPS://REACTOME.ORG/PATHWAYBROWSER/#/R-HSA-427601	SLC26A4
REACTOME UP	0.170412	1	12	57.4286	R-HSA-1433617 Regulation of signaling by NODAL	HTTPS://REACTOME.ORG/PATHWAYBROWSER/#/R-HSA-1433617	TDGF1P3
REACTOME UP	0.180981	1	8	41.0204	R-HSA-418886 Netrin mediated repulsion signals	HTTPS://REACTOME.ORG/PATHWAYBROWSER/#/R-HSA-418886	UNC5A
REACTOME UP	0.190602	1	12	35.8929	R-HSA-71384 Ethanol oxidation	HTTPS://REACTOME.ORG/PATHWAYBROWSER/#/R-HSA-71384	ADH1C
REACTOME UP	0.198773	1	10	31.9048	R-HSA-418889 Caspase activation via Dependence Receptors in the absence of ligand	HTTPS://REACTOME.ORG/PATHWAYBROWSER/#/R-HSA-418889	UNC5A
